# A novel cell culture system modeling the SARS-CoV-2 life cycle

**DOI:** 10.1101/2020.12.13.422469

**Authors:** Xiaohui Ju, Yunkai Zhu, Yuyan Wang, Jingrui Li, Jiaxing Zhang, Mingli Gong, Wenlin Ren, Sai Li, Jin Zhong, Qiangfeng Cliff Zhang, Rong Zhang, Qiang Ding

**Affiliations:** School of Medicine, Tsinghua University, Beijing 100084, China; Key Laboratory of Medical Molecular Virology (MOE/NHC/CAMS), School of Basic Medical Sciences, Shanghai Medical College, Biosafety Level 3 Laboratory, Fudan University, Shanghai 200032, China; State Key Laboratory of Plant Physiology and Biochemistry, College of Biological Sciences, China Agricultural University, Beijing 100193, China; School of Life Sciences, Tsinghua University, Beijing 100084, China; Beijing Advanced Innovation Center for Structural Biology, Tsinghua University, Beijing 100084, China; Unit of Viral Hepatitis, CAS Key Laboratory of Molecular Virology and Immunology, Institut Pasteur of Shanghai, Chinese Academy of Sciences, Shanghai, 200031, China

**Keywords:** SARS-CoV-2, COVID-19, Reverse genetics, intein, drug screening

## Abstract

Severe acute respiratory syndrome coronavirus 2 (SARS-CoV-2) causes the global pandemic of COVID-19, and no effective antiviral agents and vaccines are available. SARS-CoV-2 is classified as a biosafety level-3 (BLS-3) agent, impeding the basic research into its biology and the development of effective antivirals. Here, we developed a biosafety level-2 (BSL-2) cell culture system for production of transcription and replication-competent SARS-CoV-2 virus-like-particles (trVLP). This trVLP expresses a reporter gene (GFP) replacing viral nucleocapsid gene (N), which is required for viral genome packaging and virion assembly (SARS-CoV-2-GFP/ΔN trVLP). The complete viral life cycle can be achieved and exclusively confined in the cells ectopically expressing SARS-CoV or SARS-CoV-2 N proteins, but not MERS-CoV N. Genetic recombination of N supplied *in trans* into viral genome was not detected, as evidenced by sequence analysis after one-month serial passages in the N-expressing cells. Moreover, intein-mediated protein trans-splicing approach was utilized to split the viral N gene into two independent vectors, and the ligated viral N protein could function *in trans* to recapitulate entire viral life cycle, further securing the biosafety of this cell culture model. Based on this BSL-2 SARS-CoV-2 cell culture model, we developed a 96-well format high throughput screening for antivirals discovery. We identified salinomycin, tubeimoside I, monensin sodium, lycorine chloride and nigericin sodium as potent antivirals against SARS-CoV-2 infection. Collectively, we developed a convenient and efficient SARS-CoV-2 reverse genetics tool to dissect the virus life cycle under a BSL-2 condition. This powerful tool should accelerate our understanding of SARS-CoV-2 biology and its antiviral development.
