## Supplemental Table 1 and 2 for "A novel cell culture system modeling the SARS-CoV-2 life cycle": Table S1-primers-JXH20201001.xlsx

### Sheet: Sheet1
Primer	Sequence (5'-3')	Usage	Length (bp)
THU-2170	AGAATACTCAAGCTTATCGGATCCATCCGGTCTCGGCGAGATTAATACGACTCACTATAGATTAAAGGTTTATACCTTCC	A fragment	9325
THU-2173	CCCCTCAGCCTATGCGGCGGGATCCGGATGGTCTCCAGTGCCGTGCCTACAGTACTC
THU-2174	TAGAATACTCAAGCTTATCGGATCCATCCGGTCTCGCACTTGTGAAAGATCAGAAGCTGG	B fragment	8817
THU-2177	CCCCTCAGCCTATGCGGCGGGATCCGGATGGTCTCCATCAGACATTATGCAAAGTATGCCTAC
THU-2178	TAGAATACTCAAGCTTATCGGATCCATCCGTGATAGAGACCTTTATGACAAGTTGCAA	C fragment	6178
THU-2255	GGATGGTCTCTTCTAGCAGCAATATCACC
THU-2256	ATCCCGTCTCGTAGAGACCTCATTTGTGCACAAAAGTTTAAC	D fragment	4194
THU-2257	GGATCGTCTCTTAGTTTGTTCGTTTAGATGAAATCTAAAACAACACG
THU-2258	ATCCGGTCTCAACTAAAATGGTGAGCAAGGGCGAGG	E1 fragment	734
THU-2259	CTTGTACAGCTCGTCCATGCC
THU-2260	GGCATGGACGAGCTGTACAAGTAAACTCATGCAGACCACACAAGG	E2 fragment	405
THU-2261	GGATGGTCTCCTTTTTTTTTTTTTTTTTTTTTTTTTTTTTTTTTGTCATTCTCCTAAGAAGC
THU-2467	GGATGGTCTCTACCCTGATAAAGAACAGCAACCTGGTTAG	D614G
THU-2468	ATCCGGTCTCGGGgTGTTAACTGCACAGAAGTCCCTG
THU-2140	TACTGTAATACGACTCACTATAGGATGTCTGATAATGGACCCCAAAATC	T7-N	1334
THU-2141	TTTTTTTTTTTTTTTTTTTTTTTTTTTTTTGGGAGCTCGCCCGGGGATCCTTAGGCCTGAGTTGAGTCAGCAC
THU-2020	CGTTGTTCGTTCTATGAAGACTTTTTAG	N flanking PCR	1050
THU-2195	CTCTCCCTAGCATTGTTCACTG
